# Bioenergetic reprogramming of macrophages reduces drug tolerance in *Mycobacterium tuberculosis*

**DOI:** 10.1101/2025.01.24.634842

**Authors:** Vikas Yadav, Sarthak Sahoo, Nitish Malhotra, Richa Mishra, Raju S Rajmani, Siva Shanmugam, Radha K Shandil, Shridhar Narayanan, Vivek V. Thacker, Mohit Jolly, Aswin Sai Narain Seshasayee, Amit Singh

## Abstract

Eradication of *Mycobacterium tuberculosis* (*Mtb*) requires strategies targeting bacteria inside the host. *Mtb* exhibits heterogeneity in redox metabolism inside macrophages to evade killing by anti-TB drugs. If and how macrophage physiology correlates with bacterial redox heterogeneity and drug tolerance remains unclear. Using a fluorescent reporter of mycobacterial redox potential, flow sorting, and RNA sequencing of infected macrophages, we characterized transcriptional and metabolic responses of macrophages harboring redox-diverse *Mtb* populations. We found that macrophages with suppressed glycolysis and elevated oxidative phosphorylation (OXPHOS) correlated with *Mtb* populations exhibiting reductive stress and drug tolerance. Conversely, macrophages with elevated glycolysis and suppressed OXPHOS displayed higher mitochondrial reactive oxygen species through reverse electron transport, resulting in oxidative stress in *Mtb* and enhancing drug efficacy. Computational and genetic approaches identified Nrf2 as a key regulator of macrophage bioenergetics driving redox heterogeneity and drug tolerance in *Mtb*. Redirecting macrophage metabolism from OXPHOS to glycolysis using an FDA-approved antiemetic drug, meclizine, subverted redox heterogeneity and diminished drug tolerance in macrophages and mice. The pharmacological profile of meclizine (C_max_ and AUC_last_) indicated no adverse interactions with first-line anti-TB drugs in mice. Our data demonstrate the feasibility of reprogramming macrophage metabolism to reduce drug tolerance in *Mtb* infection.
