## Supplementary material for "Bioenergetic reprogramming of macrophages reduces drug tolerance in *Mycobacterium tuberculosis*": Table S4

### Sheet: gene_lists_MtB_AM_IM
Table S4: gene lists for overlap analysis between deregulated genes between Mtb-infected alveolar macrophages (AM_inf) and interstitial macropahges (IM_inf) (Huang et al., JEM (2018) and DEGs between reduceed and oxidized subpopulations.
Reduced	Oxidised	AM_inf	IM_inf
DOK7	SUV39H1	KCNE3	DUSP16
IFNB1	TUBA1B	VSTM2A	FOXO3
FAM181B	EMILIN2	WFDC10	PISD-PS2
EFCAB6	SYCE2	PLIN1	WDFY1
GM4131	MARCKS	EAR1	FANCA
EFCC1	OGFRL1	CIDEC	BIN1
INHBA	ADRB2	KRT79	MMP14
DIO2	STAC3	SIGLEC5	ELL2
PTPN14	PLOD1	MFSD7C	TEF
GM40932	CSAD	DEPDC1A	MLL2
GM50221	SLC12A5	1600029D21RIK	RHOB
ATP13A4	TMEM51	EAR6	GIGYF1
SOCS2	TCTN1	HTR2C	GM614
MCOLN3	GM4951	PERP	LENG8
2310069B03RIK	ITM2C	PROM1	SFRS18
B3GALT2	MAF	GAL	RAB20
ATP6V0D2	LYZ2	MARCO	H2-AA
TMEM178A	VASP	NEIL3	CEACAM16
ADAMTS7	SUSD1	ADCY3	IRS2
ORM1	RNFT2	EAR2	TUG1
CALCR	PNP	CDKN3	C030046E11RIK
CCBE1	SNX2	ALOX5	CROCC
LY75	GPR18	CCDC80	KLF6
GM10419	NLRP1B	RAD51	TNFAIP3
ARTN	SDC4	KCNN3	DCP1A
CIITA	PPBP	CDC25C	TRIB3
GM42517	NCF1	PBK	PPP1R3B
HUNK	GM20604	FFAR4	ZBTB43
SNTB1	ABCC3	CLSPN	PLAU
SLC39A2	TMEM131L	BTNL4	PRPF40B
GM13571	PLAAT3	BTNL6	SFXN5
SERPINB9B	ITGA10	KCNK5	PHF21A
PROM1	GARNL3	RUFY4	CUL9
CYP1B1	CNP	2810417H13RIK	H2-Q8
VWF	JAK3	UBE2C	FAM46A
SETBP1	SELENOW	RRM2	NLRP1A
CTSK	HMGN3	KRT19	SLC7A8
GM16315	RPA2	C530008M17RIK	SLC25A37
ORM2	ETHE1	MRC1	MADD
CD200	NTPCR	CHI3L3	H2-K2
ZFP469	FAM107B	GMPR	CCNL1
BOC	FOXP1	1100001G20RIK	FAM60A
CLEC7A	CCND3	CAR4	SLC30A1
CDKN1C	SLC7A7	EREG	TEC
SLC1A2	CAMK1D	CD2	PDK1
PLCB4	FCGR1	UCP3	4930413G21RIK
GPR68	IRF7	KIF4	DCLRE1C
GALNT9	SSH2	BIRC5	ATF7IP
SERPINE2	NOD1	HOOK1	ZFP959
CAV1	POLD1	LTC4S	WDTC1
MREG	GLRX	SPAG5	MLLT6
ZNF827	RNASET2A	CDK1	NLRP1B
SHC2	C2	SBK2	SUCO
MAOA	EPOP	DSCC1	BCL2L11
GSTA4	FAM110B	NUF2	MDM2
STAC2	DYNLT1	BDH1	5430435G22RIK
TMEM154	ACTB	PPM1J	YOD1
DACH1	TF	SHCBP1	RUFY3
ITGB8	UNC13A	MT2	IFITM2
GM13391	ARL4D	SLC6A4	GLA
GM30329	GM36172	KIF11	CXCR2
SLC6A12	CCDC34	CCNB2	GM7102
DNMT3AOS	KLF10	NEK2	A930005H10RIK
GM6209	FBRSL1	RARRES1	ELK4
LIMS2	GM19719	PPARG	RGL2
LRFN4	ANKRD13D	FAM64A	RGS1
IL7R	GM10134	B3GNT7	FOXP1
GM35025	RNF145	PDK4	ETV5
TCHH	APOE	LPL	ARMCX3
WNT9A	SP110	CBLN1	CCND1
MAP6	IFIT3B	PRUNE2	MFSD4
OLFR111	UNC93B1	OIP5	IL10RB
DCBLD2	CFAP410	SLC9A4	ARRDC3
SLC27A6	E130307A14RIK	NUSAP1	N4BP2
HTR2A	CPLX2	PLK1	LMBR1L
CLMP	PPP1R18OS	CCNB1	CYSLTR1
SPHK1	LANCL1	CDKN2A	TST
ADH7	MARCO	ACOT1	RLF
SLC9A3R2	PDCD1LG2	KIF2C	SLX4IP
MALT1	ESPL1	CDCA3	ZC3H12D
MEGF10	PTGES3L	LILRA5	KDM6B
TMEM151A	TASL	ESCO2	2010005H15RIK
CISH	PAK1	CENPE	ITGA6
PLPP3	CELF2	VSIG8	B4GALNT2
GPC1	VAMP5	KIF15	DOT1L
RTN4RL2	PITPNC1	INADL	MALT1
RRAGD	GAB3	PHGDH	ALYREF2
PLXNA2	GGN	KIFC1	BC028528
SRGAP1	SNHG10	TRF	MX2
SLC7A11	CIART	SLC39A2	ABI3
PHLPP1	SLFN1	MASTL	GM5860
OLFR110	STAT1	CENPF	DNAJB1
PCX	TMCC3	BUB1	THBD
H1-3	GINS1	EPCAM	JDP2
ACSL1	ASF1B	TOP2A	SNTB2
ARFGEF3	HFE	MGLL	ST3GAL2
SLC6A9	NME4	CDCA2	SOWAHC
TSPAN13	GM26532	KIF22	MIF
ABCB1A	RASGRP2	ATP6V0D2	BTG2
PTCHD1	CTLA2B	HR	NR4A2
KASH5	SESN3	TMEM151A	ZFP36
ACP3	LPAR2	RAD51AP1	RDH12
MFAP3L	ZNF467	TRIM29	ARRB1
FAM124A	MS4A4B	MCOLN3	TGTP1
NKAIN1	TESMIN	KIF18B	TAF7
RPS6KA2	LMNB1	KIF23	FAM20C
MEP1A	GINS2	OVOL2	TGIF1
F10	CABYR	CENPI	GAB1
CHST11	HIDE1	SH3BGRL2	2810474O19RIK
KLF9	CTSF	CMBL	PGK1
SBK2	TRIM30B	RAMP1	ABCB1A
CD9	SVBP	CEP55	ABTB2
BHLHE41	DDX11	CTSF	KCNJ2
ABCG4	TMSB4X	CDH1	EIF2C3
KIAA1522	MAJIN	DIP2C	5031425E22RIK
ADRA1A	GM44751	KIF20A	TPI1
GPNMB	GMFG	NCAPG	VAV3
TYMP	ATP9A	PLXDC2	IER5
TNFRSF26	NPFF	ASB4	CSRNP1
PRKAA2	CD52	1190005I06RIK	ETS2
HSPA1L	CKS1B	CKAP2	TMEM8
FABP4	NECTIN4	DIAP3	TET3
TMOD1	SELENOP	5730507C01RIK	NFXL1
DUSP4	PRSS16	ENPP1	NSG1
P2RX5	MFSD6L	FAM115A	MANSC1
TACC2	FCGR4	MS4A8A	D930015E06RIK
ST8SIA4	TNFRSF11A	NCAPH	GBE1
PLXNA1	SDC3	HSPA12A	4930470H14RIK
ANGPTL2	GM7694	RAD54B	FCHSD2
H2-M2	PRXL2B	FFAR2	ITGAM
ARHGAP6	ZEB2OS	KNTC1	KHNYN
PSTPIP2	GM37696	RACGAP1	PLTP
MMP8	CLEC12A	TTK	SKIL
CCK	PDXP	XRCC5	ITPRIP
VCAN	TMEM86A	KNSTRN	KANSL1L
ZNF462	TMEM273	PACSIN3	SLC37A2
PROKR1	PTP4A3	ADARB1	IFNAR2
SLC43A3	CBR2	PRR11	4632428N05RIK
GM14461	GM45837	TCF19	MIR22HG
PDE10A	BRCA1	BMPR1A	GNG2
SLC9A4	CENPS	CDC45	MCL1
NQO1	ETV5	SEC14L2	BCL6
FAM20C	FCGRT	AURKB	ZFC3H1
TST	AURKA	TROAP	IL1RN
ACOT6	TMEM171	ABHD3	ACE
APBB2	PLEKHG4	P2RX5	AW011738
CEACAM10	RNF180	CLMN	TBC1D2B
DENND11	CMSS1	PRC1	GAS5
E230025N22RIK	CTSC	FANCD2	HSPB11
PIANP	TSPAN3	PVT1	CD83
NPY	CASTOR2	NET1	ITPR3
NABP1	GM42829	CARD11	H2-AB1
MISP3	PALB2	RGL3	IFT172
LONRF3	ITGAL	FAM89A	KLHL11
GSTM1	LYZ1	SPC25	APOBEC1
RAB37	UST	EHHADH	SFI1
ZNF235	KIFC5B	KAZALD1	AASDH
EGR2	LBH	FOXM1	TNFSF12
STRA6L	IFI214	POLE	SLFN10-PS
CLEC6A	ARHGAP4	MARVELD2	NR1H3
RNF144B	GSTT1	CDCA5	NFKBIA
WNK2	GM33699	CTSK	ENO3
RASAL1	SLC39A13	KCTD12B	LYSMD3
AHR	GM11541	CLEC1B	RERE
ALCAM	ITGA9	TPX2	FCRLB
METTL27	A530040E14RIK	SLC22A17	PARP10
GM16576	TAGAP	RIMS3	LBR
IGF2BP2	CYP4F3	CCNA2	PYHIN1
TBC1D2	SH3BP1	ALDH1L1	KCTD17
AMZ1	ARHGAP27	FAM189A2	PTPRS
AU022793	IL15	CKS1B	CRY2
ACAP1	BARD1	LIPH	GBP9
OIT3	IL18	CCL6	STXBP5
MYOF	ARHGAP27OS2	NUP210	SIK1
ATP2A3	SFXN5	FIGNL1	PLXNA1
B4GALNT2	INSL3	NDC80	2810002D19RIK
LGALS3	SLC25A10	AK8	PROCR
SYNE1	GTSE1	HEBP1	1500012F01RIK
SOWAHC	CD72	DUT	RASSF8
GM37933	MCM4	XLR	4933432I03RIK
ADAMTSL5	GM15232	SERPINB6A	GM7334
NOL3	NEURL1	EID2	SYT11
DTX4	POU2F2	MYO6	GRINA
MRGPRE	IIGP1	ANGPTL4	SLC6A8
SPRYD7	MCM6	ZBTB32	SLC16A3
ANKRD55	HOXA4	SORT1	ZCCHC11
MTURN	HEBP1	MB21D2	JAK2
PTPRE	SIK1	MELK	MEF2D
ACSS2	FSD2	SYNPO	RSAD2
XYLT1	KLF2	CYBASC3	ELK3
SORT1	NECAB3	FAM181B	RBPJ
NEDD4L	PIGZ	KYNU	TMCO6
TRPT1	TCF7L2	SPEG	SLC22A4
SGMS2	NR1H3	DLGAP5	NISCH
SRXN1	LY86	ACTN1	ADGB
NCOA4	MIR99AHG	CENPN	GM6904
ARAP2	MCM3	CXCR1	H2-Q5
ITGB7	SEZ6L2	ABCD2	DUSP1
DUSP9	ZFP36	WWTR1	CAR2
RGS12	SLFN4	CCBE1	MED13L
TNFRSF23	9630028I04RIK	PKMYT1	DTX2
ZNF704	BCO2	UHRF1	RALGAPA2
MAMLD1	GM6566	AFP	NFAT5
ABCA5	INKA1	ECT2	GM5483
POGK	MARCKSL1	SERPINB1A	LILRA6
PTGR1	NFATC2	KAZN	CBX4
LHFPL2	MMP9	CYB561	KDM3A
4930556M19RIK	RIPOR2	RAB19	DOCK6
ARHGAP22	MISP	C77080	ZFP292
CSF2RB	DNAAF3	SKA3	TCEAL8
MFSD7A	LRFN1	CCL9	MYLIP
MICAL1	FHAD1	TTYH2	CXCL16
FV1	NSL1	LYPLAL1	CREM
BCL7A	MCM2	SLC22A18	SEMA4B
GSTA3	UNG	GTSE1	LY86
5930430L01RIK	SIGLEC1	AKR1B8	SNHG8
CDKL2	LGMN	CXCL3	SLAMF7
TM4SF19	CHAF1A	ZWILCH	1700113A16RIK
RAI14	IL23R	TGFB2	D4WSU53E
CD200R4	LTB	ITPKA	SERTAD1
9330136K24RIK	GATM	STIL	GM6377
HSPA4L	GPR65	MICAL3	TNS3
IL1RL2	GM15690	BZW2	SIRT1
SLAMF7	DPY19L3	MICAL2	SLC40A1
MARCHF9	MS4A4C	ASF1B	NIACR1
RAP2A	CPQ	GPR155	USP35
5830432E09RIK	STMN1	STMN1	CRIP2
CHST3	TNFSF13B	CDKN2B	GIMAP1
TUSC1	C1QC	IL18	TPM1
STRBP	CELA1	MRGPRE	4933412E12RIK
SLCO4A1	SIGLEC12	RAD54L	HIF1A
RASSF8	CFP	DTL	PLEKHO1
CAV2	KLRA2	GALNT3	PLA1A
F730311O21RIK	PLTP	LEPR	G0S2
AOX2	CCNE2	DHCR7	4930519G04RIK
CALR3	GM48796	FPR1	VCAM1
DHRS9	RIMS3	KIF20B	NBEAL2
LARGE1	TNNI3	TACC3	PPBP
TNFSF13	GM45552	UNC119	GP6
PIR	CHEK1	BRCA1	TJP3
LYST	LST1	MTAP7D3	ZFP800
LAYN	SIGLEC5	DNAJB13	ETS1
ANKRD24	ERMAP	WTIP	HEXIM1
MCOLN2	PTPN18	CENPH	FAM46C
FRY	CALHM6	NCAPD2	PAPSS2
SLC30A4	PCDHB22	IQGAP3	RETNLA
GM14322	TXLNB	TMEM238	GM20257
ANXA4	XKRX	RRAS2	NLRP3
CACNA1B	CCL8	PDLIM1	GPR18
SNX7	LIG1	COLEC12	REST
AGAP1	TRPM2	SH2D1B1	TNFSF14
IGF1	LIMD2	MT1	MMP9
CCDC88A	TIMELESS	NPL	KBTBD7
FBXL2	GM26642	LPIN1	UTRN
2010016I18RIK	FIGNL1	HMGN1	ANTXR2
KLF8	SLAMF9	TMEM41A	3110057O12RIK
DCSTAMP	CETN4	CIDEB	AHR
CAT	PYDC3	MAP6	GRAMD1B
FAM83H	CHTF18	TARSL2	CASC4
SLC6A8	CD300E	TRAIP	PVR
DNAJC28	DMWD	MGST2	LATS2
SLC4A3	CDC6	TCHH	METRNL
BEST1	CDH5	SIGLEC1	MAP4K4
SFMBT2	GPR84	DNPH1	HAAO
G6PD2	MCM7	RNASE6	SRGN
NDST1	GM26716	LPHN3	SLC38A2
KYAT3	ZFP972	CH25H	BMYC
4932441J04RIK	TK1	BMP2	RETNLG
FSD1L	CENPH	CDCA8	CASKIN2
GM14327	FANCI	RAET1E	SLC9A3R2
PLXNC1	TSPAN33	MAMLD1	SMOX
CELSR3	C1QA	FAM92A	H2-EB1
PAPSS2	FOSB	ADAM33	ETHE1
PIK3CB	UHRF1	MCM7	OSGIN2
DAPK1	NOTCH4	CENPO	SMPD5
GSTM2	GM5150	SLC12A7	STX11
PARP16	MAP2K6	MGMT	4930431F12RIK
MKI67	A030005L19RIK	BCKDHB	CHD7
THTPA	CD244	HSD17B7	CD93
TRIM13	SEMA4C	SQLE	ATP2A3
IFI27	A630012P03RIK	FKBP11	FGD3
ABCC5	ST3GAL6	HMMR	GPR35
DDHD1	BACH2OS	ARSG	DHDH
ZFP382	LFNG	DHCR24	RYBP
ABCA8B	C4B	HIST1H2BC	TSC22D1
LRP12	SLA2	TACC2	EID1
C130013H08RIK	MUC2	GMDS	TUBB2A
CREG1	CX3CR1	BHLHE41	TNFSF15
PTAFR	CCND1	CDKN2C	KDM5B
TNFRSF22	GM26674	C330027C09RIK	RGAG4
HIPK2	GM11707	BCAR3	ARID3B
ARL5A	SMC1B	CDC42EP3	MFNG
GM43661	GM29707	MAGED1	UNC13D
PLEKHA4	AIF1	ARHGEF40	SMIM3
RETREG1	GPR55	UBE2T	CD86
JADE1	PLXNA4OS1	TMEM154	ST3GAL6
GM13012	RAD54L	1700026L06RIK	ARID5B
PPFIBP2	CABP4	PDGFC	RGS10
H1-2	KCND1	SLC52A3	ATP10D
DENND2A	PTPRM	APOC1	1810044D09RIK
RGL3	CD4	CLEC4A2	PLXND1
ST3GAL1	GM28417	SERPINE1	ARL4A
BAIAP2	MCM10	PALD1	RASGRP1
TMA16	FGL2	LAPTM4B	CD14
LRPAP1	BC035044	SKA2	STFA2L1
MTND4L	D430040D24RIK	CDCA7	TPCN1
GCLC	FCRLS	TMEM138	KIF21B
UGT1A6B	PRSS50	MTFR2	FNBP1L
ZHX2	CCL12	CHPF	ZFP7
OPTN	RAD51	LRRC27	OLFML2B
SLC22A4	MXD3	PAQR4	CTLA2B
TXNRD1	LRRC4	MMP2	RND1
BDH1	DUSP2	QPCT	MIR17HG
SERPINB6B	FANCD2	MCM10	CCRL2
LILRB4B	MCM5	CXCL14	ABCA1
TMEM150A	POU5F2	CENPK	LIMD2
CDK18	CLSPN	OCLN	CLEC4D
NUDT12	POLE	PROS1	PITPNC1
SERAC1	TREM3	6720489N17RIK	LYVE1
NOSTRIN	RAD51AP1	RPS4Y2	SEMA4D
TJP2	TLR12	ZBTB8A	FGL2
DCLRE1B	DTL	AGPAT3	CDKN1A
FBXL5	INPP4B	S100A1	PLXNC1
STXBP5	PLA2G4C	SULF2	PAMR1
FILIP1L	RNASE6	CHAF1A	ARID5A
OSBPL8	PRICKLE1	MFGE8	GPRC5A
SGMS1	ADAM3	CIB2	PLA2G7
PCYT1A	BANK1	MEIS3	CLCF1
SYNGR1	ESCO2	TNFRSF23	IFNAR1
ARHGAP5	PKMYT1	LYZ1	CCR5
ZFP113	DNASE1L3	HMGB3	PPP1R15A
CTNNB1	A330040F15RIK	MYBL2	GFI1
ZFP874A	A930003A15RIK	MCM2	GJA4
PADI2	ASCL2	CORO2B	2310015A10RIK
CEP170B	TMEM88	MAD2L1	IFITM6
GK5	DSCC1	TMEM64	BLNK
BTG3	STK39	IL12RB2	IL6
TMEM62	ORC1	GPR55	GPX3
IQSEC1	NDC80	TNFRSF22	2310001H17RIK
TAF9B	TICRR	2610034B18RIK	TGM1
AMPD3	PECAM1	LYZ2	LPAR6
EFR3B	C230066G23RIK	UNG	CCL3
ANPEP	COX4I2	SYNE2	EFNB1
SYNE3	SELL	CMC2	BASP1
IL6ST	RUNDC3A	EHBP1	EMP1
ZFP775	CD300LD4	P2RY13	SOAT2
PKN3	KIF2C	TK1	SOCS3
PLXND1	CD5L	CYP51	CDS1
MFSD12	E2F7	MGST3	TAGAP
ZFP677	IL2RA	PHLDA3	PHYHD1
SULF2	PCLAF	AFAP1	CITED2
GPR137B	GM38843	IRF4	FOXRED2
CD68	KNTC1	2700099C18RIK	NOS2
9130019O22RIK	STAB2	PRKAR2B	ETV3
GALNT6	CXCL13	APLP1	SELL
MAGI2	PBK	FBXO5	HK1
PAG1	CENPM	MIS18BP1	MGP
PANX1	LRR1	POLA1	PTP4A3
DNMT3B	CYP46A1	DCBLD2	GM11110
VEGFB	CD55	TANC2	SLCO4A1
GM20633	SLC13A3	9030624G23RIK	ZFP821
RFFL	VCAM1	CENPV	PLVAP
SRP54	NEIL3	OLR1	JHDM1D
GLIPR1	KIF14	RPL39L	HTRA4
GCLM	ITLN1	SIGLECE	GPR65
DOT1L	1700003M07RIK	D8ERTD82E	BAIAP2
SDR39U1	DMPK	CTTN	KITL
	ASB2	BEND6	1110007C09RIK
	RAVER2	D330045A20RIK	EMILIN2
	KCNA2	CD200R1	GM12505
	CD209G	MCM5	SLC43A2
	PAQR9	PTGFRN	KLRK1
	CD209F	MAK	AK4
		FLT1	ERRFI1
		ACY1	TM4SF1
		CCNF	IL1F9
		CDC42BPA	SH2D3C
		PPM1N	IL1B
		CEP170B	OSGIN1
		1810033B17RIK	SNX18
		PTPLA	VILL
		ADHFE1	IL21R
		PCYOX1	TIMP3
		LIMA1	GIMAP6
		CDCA7L	OTUD1
		FAM83D	SIPA1L2
		SGSM2	THAP6
		IDI1	SLC29A3
		ST7	NUAK1
		CCND2	GIMAP4
		APOL9A	TSPAN13
		HELLS	SLC16A13
		ZRANB3	EGR1
		MPP6	ARG2
		RRM1	FENDRR
		FAM135A	CXCR4
		EAR5	PTAFR
		CENPA	SMAD6
		GM6644	CYP4F18
		STAC2	DNAAF3
		GRAP2	EPAS1
		CAR5B	PLEKHG2
		VASH1	RSPH9
		GGACT	RAPH1
		F11R	ZFP516
		FAM78B	PYDC4
		AKR1B3	1700071M16RIK
		FAM122B	LY6C1
		CDKL2	TNFRSF14
		BUB1B	ARL4D
		ATP10A	DDAH2
		FUT7	PMAIP1
		PCX	ATP8B2
		ZCCHC14	RHOV
		PLS3	CCL22
		SNX7	TMCC2
		PFKFB4	MTUS1
		SPATS2	IL3RA
		GM5150	FCGR2B
		EFCAB4A	S100A9
		TMEM216	ECSCR
		GINS2	BAMBI-PS1
		GPR56	KRT80
		CPED1	HBB-B2
		SMC2	WDR92
		TRIP13	TINAGL1
		TNFRSF26	CSRP2
		MYO7A	HBA-A1
		FASN	MYZAP
		LY75	TMEM204
		NCOA4	HSH2D
		SPIRE1	TSPAN9
		IRGC1	BETA-S
		AREG	CD40
		ADK	TSPAN8
		DHRS7B	GPIHBP1
		CHTF18	PRKCE
		STAP2	ST3GAL5
		PDE3B	JAG1
		NRM	GATSL2
		ANXA1	RAPGEF2
		ERCC6L	FMO1
		ENPP5	INSL6
		C2	HPGDS
		KLHDC4	ESAM
		SERPING1	FMNL2
		FAM213A	TCF4
		NT5E	CXCL12
		AGAP1	MXD1
		PLD3	C5AR1
		PEX11A	CHST1
		FCGRT	NINJ1
		MAPRE3	HP
		IL20RB	ALPK2
		TREML4	NFKBIZ
		FDPS	PCDH1
		C4B	PTRF
		MR1	CHI3L1
		NIPA1	OSM
		MTMR7	SPSB4
		LIPN	PFKFB3
		IGF2BP2	CTLA2A
		TUBD1	5730408K05RIK
		CD22	BC147527
		CD81	JUN
		RPH3A	2310010M20RIK
		GCNT1	SRC
		DNAJC9	NDST1
		SPC24	LTB
		CD9	IL7R
		GPSM2	SOX18
		CBR3	LBH
		DTNB	SLC6A12
		4930506M07RIK	GSTT2
		DUSP13	GM2848
		RAB44	TSPAN3
		EML6	CCL2
		ITGAX	BTBD16
		SMC4	SORBS1
		GNA15	TUBA1A
		GPT2	MS4A4C
		LIPT2	AGER
		AURKA	BMP6
		FSTL1	GNB4
		CDC7	CLDN5
		SUSD1	TMEFF1
		MMP12	CD34
		H2-M2	ERG
		TLR8	HBEGF
		F7	COL4A2
		BTBD6	RAMP2
		MCCC2	EMP2
		BC026585	SLCO2A1
		MCM6	S100A4
		TIMD4	ADAMTSL4
		LOC100038947	EHD2
		NAAA	EMCN
		4933430I17RIK	FOXF1
		RIN3	H2-OB
		HIST1H1C	TIE1
		PECR	BCR
		ACOX1	ADSSL1
		FAM108C	CYP27A1
		PROSAPIP1	RASGRP4
		RHOF	GPR116
		UXS1	CEP85L
		GPR137B	CACNB1
		CENPW	CLEC14A
		LIG1	NRGN
		PRIM1	ZFP467
		4931406C07RIK	RASIP1
		SLC29A1	ORM1
		APITD1	PRX
		TRERF1	LYL1
		SLC25A4	CDH5
		SORBS3	SDPR
		KAT6B	OLFR1033
		AMZ1	CKB
		FAM69A	NEDD4L
		SLAMF9	SESN3
		LSS	IGFBP4
		SLC17A9	BAMBI
		GINS1	ELTD1
		E2F2	IGFBP7
		PON3	HPGD
		CRYL1	PODXL
		PBX1	FYB
		DHFR	IFI44
		ATAD2	EGFL7
		ADIPOR2	DPYS
		TNFRSF18	SEMA3F
		NAPRT1	PGLYRP1
		HAUS4	GM12185
		ABHD14A	GNG11
		TMEM150A	LAG3
		ARHGAP39	NLRP1C-PS
		FABP4	CLU
		RAB34	TNNI3
		LIPA	GPR132
		DEPTOR	CYP4B1
		MGAT4B	ICAM2
		MARVELD1	SLC11A1
		HN1L	CRYAB
		SIRPB1A	HSPB1
		INCENP	RGS12
		APLP2	S100A16
		CD164	COL3A1
		IDH1	ARL5C
		TRP53I11	SDC1
		FAM129A	G530011O06RIK
		HDDC2	TMEM100
		E2F8	TEK
		TTC21B	LRRC25
		MYC	PTPN22
		BRIP1	PDE7B
		LARGE	SERPINH1
		KLHL6	HTRA1
		OAF	RNF186
		SOLH	CD38
		SIRT5	SPARC
		APOL10B	TSPAN7
		PXMP4	COL4A1
		PSAT1	IFITM3
		LPHN2	PTPRB
		ARSB	A530064D06RIK
		BORA	CP
		ALDOC	SPARCL1
		TMTC4	NES
		RHOC	ISG20
		LMNA	IFITM1
		CTSC	SLFN4
		37681	SMAD7
		CYB5R3	RNF144A
		TNS1	FAM213B
		ATP6V0A1	ARAP3
		TCF7L2	C130074G19RIK
		POC1A	FCHO1
		DSEL	GM129
		NEDD9	GPR171
		C2CD2L	LACC1
		VKORC1	BNIP3
		STK39	GATA2
		CCDC88C	ARHGAP22
		ADRB1	TJP1
		PLA2G15	AFAP1L1
		ZFPM1	BGN
		CAV1	NEDD4
		MAG	MXRA8
		RPL3L	LST1
		LSR	IDO1
		PPAP2A	ZBTB18
		CCDC34	FERMT2
		RPP40	SLC6A19
		GPR15	TSPAN18
		ARHGEF39	DNAJB4
		SCD2	TNFSF9
		H2AFX	FHL1
		IL27RA	TBX2
		SHMT1	ART2A-PS
		H2AFV	NEURL3
		FERT2	GM20748
		PLCB1	SEMA3C
		PAIP2B	TLR12
		FAM195A	DLC1
		PDIA5	CYYR1
		SH3TC1	POSTN
		PTGS1	AQP1
		RMRP	SEMA3G
		SLA	MARCKS
		SFXN1	SASH1
		BEST1	PRDX6
		FUOM	CSF1
		MTAP	MSI2
		ZADH2	CDC42EP1
		QDPR	SERPINB8
		ULBP1	38231
		LSP1	GATM
		MCTP1	HRH2
		EMILIN1	FMO2
		40057	GRAP
		MREG	SOD3
		MMS22L	IL1R2
		RAB7L1	INMT
		4930427A07RIK	KIT
		CREB3L2	CKAP4
		GMNN	MTHFD1L
		CERCAM	RIPPLY3
		SPATA24	MARCKSL1
		CD302	ACER2
		FDX1	IL12RB1
		MMD	LRRC16A
		MAOA	ANKRD37
		SMYD2	SECTM1A
		KPNA2	HGF
		2810025M15RIK	RASSF2
		TBXAS1	TARM1
		CDR2	SCN7A
		TLE1	FLT3L
		KLRB1B	LHFP
		COPZ2	STX1B
		CNR2	MS4A7
		40787	F3
		YDJC	SLCO3A1
		GOLM1	VPS37B
		8430427H17RIK	ARHGEF37
		ACAT1	RASGRP2
		MACROD1	PDGFB
		MRPS6	MFAP4
		CCNE1	ADORA2A
		CX3CL1	MICALL2
		ADORA3	SGSH
		GLUL	ZFP36L1
		RPUSD3	RBM38
		MVD	PRM1
		RDM1	JARID2
		MCM3	A530032D15RIK
		SLC25A15	RALGPS1
		ARHGEF18	CLIC5
		EZH2	CCR2
		PLP2	HDC
		CEP78	ALDH1A1
		RPIA	PECAM1
		RNF144B	ZMYND15
		RNF180	BC094916
		CTNNB1	AI427809
		ENGASE	ANKRD66
		2700094K13RIK	TNFAIP6
		PELI3	IER3
		TFEC	ARL4C
		CTSD	ARHGEF15
		PPFIBP1	SEMA7A
		RAET1D	MS4A6B
		ATXN1	A230028O05RIK
		HADH	HPSE
		MOB3B	ASPRV1
		CPT2	SLC4A11
		FKBP9	PCOLCE2
		B3GALTL	POU2F2
		ETFB	HES1
		FZD7	CHST11
		FKBP5	SESTD1
		S1PR4	NSMAF
		GRAMD4	MMP25
		MTHFD1	CADM1
		FAM211A	CD97
		PTPLAD1	S1PR1
		NQO2	SLC39A4
		ECHDC1	TMEM176B
		METTL13	ANKRD33B
		GDF15	TM4SF19
		ATXN10	CSF3R
		CELA1	DLG4
		RASSF4	LOXL3
		RCC1	ECE1
		VRK1	S100A6
		PON2	CYP26B1
		TPK1	CCDC102A
		MTSS1	CABP4
		CD82	SH3BP4
		CHAF1B	PRKCB
		CNKSR3	TMEM176A
		ENC1	ITGB7
		POLD2	ECM1
		ERC1	GAS7
		PRPS2	UPP1
		B3GNT3	TNFRSF13B
		CEP128	GPC1
		PLSCR1	GPR114
		EME1	FGD2
		INTS10	A930006K02RIK
		TMEM97	HSPA1B
		ABHD5	PDCD1LG2
		MCM4	HSPA1A
		VOPP1	BCL2
		TNFSF13	IL10
		CCHCR1	HTR7
		ALDH6A1	TMEM37
		ECI2	FABP3
		CCDC88A	TBC1D8
		LYRM4	LDHB
		SELPLG	TLR1
		DOLPP1	GM9199
		LPCAT3	CCL4
		RPPH1	GBP1
		ABCG1	ENG
		NLRX1	IL23A
		TMEM245	CDO1
		CAV2	RCSD1
		VKORC1L1	DPPA3
		CD1D1	PADI2
		STARD4	NGP
		MYADM	CPNE2
		HMGN5	PLEKHG4
		APEX1	TLR9
		MAN2A2	CX3CR1
		GLT25D1	MMP13
		ABHD12	GM4841
		PNPLA8	PTGS2
		CEP57L1	EDN1
		RND2	ABCB1B
		ACOT2	GRAMD3
		ERDR1	C230081A13RIK
		RFX2	ADAM8
		PTPN12	CNN3
		CLEC16A	CALHM2
		CYB5	MGARP
		QSOX1	APOC2
		SC4MOL	CACNA1D
		1810011H11RIK	LY6A
		MSH2	TM4SF5
		TMEM48	DUSP2
		GARS	DNASE1L3
		ALAS1	PKP3
		GOLIM4	CASS4
		NR1D1	KCNN4
		UCHL3	CST7
		ZFP608	HDAC7
		CDC14B	FSCN1
		EPB4.1L1	RRAD
		CKAP2L	ORM2
		9430038I01RIK	SYNGR1
		IL11RA1	THBS1
		WDHD1	CLEC4A1
		RPS6KA2	TMEM178
		ARHGAP11A	BC064078
		REXO2	CCL12
		DOK2	PRSS46
		CCND3	SUSD3
		ACSF2	CCR7
		CAMK2D	CD72
		ALG8	CYSLTR2
		ARHGEF6	CMKLR1
		PIR	PLAC8
		CD101	CXCL13
		MICAL1	SERPINB2
		TAF4B	SCHIP1
		TSPAN14	EGLN3
		SMAD1	RAP1GAP2
		ABHD6	GPR68
		TSPAN5	KDR
		ARHGAP26	SAA3
		TBC1D2	MAF
		SLC41A2	PDLIM4
		WRB	PDE2A
		CRYZ	GEM
		BC051226	SLC26A11
		DAB2	ARG1
		CLTB	KCNK13
		PLCB2	GSTT1
		EBPL	LTB4R1
		LMO4	PRKAR1B
		E130012A19RIK	GPR162
		2610020H08RIK	B3GNT5
		METTL1	B4GALT6
		SPINT2	SMAD3
		VARS	PSTPIP1
		RAD18	CLEC2I
		IGFLR1	AIF1
		ISYNA1	ART2B
		ALDH18A1	SELM
		PDK2	6530402F18RIK
		ADRB2	STAB1
		PRDX4	FLNB
		SLC39A11	SLC28A2
		HSD17B4	MAFB
		ADCY7	ABCG3
		I830077J02RIK	ATP1A3
		NUCB2	NTNG2
		SUPT3	LAT2
		CEP68	SORL1
		PHF15	MSANTD3
		HSDL2	GM10872
		ISOC2A	TSPAN33
		TMEM198B	CPQ
		MVK	CCL7
		NCEH1	DEPDC7
		1110051M20RIK	TIAM1
		2510009E07RIK	TMEM119
		LRP4	LTA
		MDH1	CCL8
		CTPS	NRG1
		FBXO32	NDRG1
		PKIB	SDC4
		FRY	RAI14
		SNX9	TRAF1
		CDC42BPB	ABCC3
		PSRC1	CCL5
		TBRG1	STAT4
		TNFRSF21	VEGFA
		DIRC2	UNC93A
		OPLAH	RHOU
		PRIM2	ITGA9
		CLEC7A	SPATC1
		TSHZ1	ARHGEF10L
		DENND2A	LAYN
		DBI	RUNX3
		COMT	IL12B
		RGMB	MEFV
		ANO10	PLBD1
		TJP2	OLFML3
		IL1RAP	APOE
		RRS1	HOXB4
		DOCK5	DDIT4
		MMP19	GYPC
		RFC3	C1QTNF6
		LAP3	SPON1
		CISD1	C3AR1
		GPCPD1	SPIC
		9630033F20RIK	IP6K3
		ANKMY2	PDGFA
		TMEM180	SCARF1
		CAMK2G	PTX3
		4930444A02RIK	C1QC
		SUCLG2	DUSP4
		PEX11C	GDF3
		METRN	SLAMF1
		TBCA	C1QB
		VAULTRC5	C1QA
		CD33	ADAM19
		HINT3	LY6C2
		DSTN	IL12A
		SGPP1	TMEM171
		CTNNBIP1	INPP5J
		MEGF9	GPR31B
		AXL	F13A1
		ANXA2	GM15056
		STARD5	1700012B09RIK
		RAB3D	MIR27A
		SHQ1	MIR3061
		SCARB1	HBA-A2
		AK3
		FUCA1
		FAM118B
		IL1RL2
		GM7120
		PLD4
		WDR12
		NAPEPLD
		TBC1D4
		CCDC91
		TIMELESS
		GALE
		PMF1
		FARSB
		TMEM143
		ACAA2
		PRDX1
		TGFBR2
		ABHD14B
		GPR176
		TMCC3
		HVCN1
		ACVR1
		LRP12
		GSTM4
		CENPQ
		GM14446
		SPINT1
		DPAGT1
		CDK14
		PNPT1
		ACACA
		S100A11
		MYO19
		BLVRA
		CHPT1
		LCK
		FAM136A
		5430437J10RIK
		SLC9A7
		C1RA
		WDR76
		CXCL1
		ADCY4
		ARHGEF12
		PRPS1
		HIP1R
		CD36
		NAGA
		CCBL2
		FAM57A
		ZFP948
		TCTN1
		1110008P14RIK
		NLN
		HIP1
		QSOX2
		SAE1
		ARHGAP21
		HMGN2
		THYN1
		PNPLA7
		SORD
		EMC8
		UCK2
		AMMECR1
		CAT
		IFT43
		CPPED1
		NUDT2
		CHEK2
		NUDT19
		LEPROT
		TOP1MT
		SERPINA3G
		NUDCD2
		THOP1
		LANCL2
		CRIP1
		LHX2
		4930579G24RIK
		RPA1
		NUP37
		ABHD16A
		TALDO1
		INSR
		HAUS1
		PYGL
		PMEPA1
		D10JHU81E
		TUSC3
		PPP2R1B
		CCNY
		CYB5B
		NXT2
		FAM132A
		EFEMP2
		HMGCS1
		NEURL1B
		POLH
		OLFM1
		SLC35C2
		RPA2
		PLA2G6
		ENOPH1
		TTC8
		PRR15
		EIF5A
		SRM
		VAT1
		H2AFZ
		ESYT2
		LRG1
		LDLR
		XRCC6
		TMBIM1
		CAMK1
		NCAPD3
		ALDH9A1
		RANGAP1
		TNFAIP8L1
		RNASEH2A
		GYG
		CMAS
		RILP
		8430419L09RIK
		TECR
		ACADS
		EAR7
