## Supplementary material for "Bioenergetic reprogramming of macrophages reduces drug tolerance in *Mycobacterium tuberculosis*": Table S5

### Sheet: gene_lists_AM_AMinf_red_oxi_exc
Table S5: gene lists for overlap analysis between infected murine alveolar macrophages (AM_inf) isolated from the bronchoalveolar lavage (BAL) fluid (Rothchild et al., Sci Immunol (2019)) with DEGs between oxidized and reduced subpopulations.
Reduced	Oxidized	AM_inf
DOK7	SUV39H1	HPSE
IFNB1	TUBA1B	DENND2B
FAM181B	EMILIN2	LRRC14B
EFCAB6	SYCE2	ABCA8B
GM4131	MARCKS	SLC39A4
EFCC1	OGFRL1	PLA2G7
INHBA	ADRB2	IL36G
DIO2	STAC3	PFN2
PTPN14	PLOD1	GSTA3
GM40932	CSAD	GPX3
GM50221	SLC12A5	ME1
ATP13A4	TMEM51	KLK1B11
SOCS2	TCTN1	ATF7IP2
MCOLN3	GM4951	NQO1
2310069B03RIK	ITM2C	SLC11A1
B3GALT2	MAF	4933430I17RIK
ATP6V0D2	LYZ2	TTN
TMEM178A	VASP	HEPH
ADAMTS7	SUSD1	SLC40A1
ORM1	RNFT2	ABCC3
CALCR	PNP	LRRC3
CCBE1	SNX2	RASA4
LY75	GPR18	CES2C
GM10419	NLRP1B	SYT8
ARTN	SDC4	OSGIN1
CIITA	PPBP	GM10715
GM42517	NCF1	GASKBB
HUNK	GM20604	TREML2
SNTB1	ABCC3	NLRC3
SLC39A2	TMEM131L	CXCR1
GM13571	PLAAT3	TXLNB
SERPINB9B	ITGA10	SLC7A11
PROM1	GARNL3	AFP
CYP1B1	CNP	FSTL1
VWF	JAK3	EBI3
SETBP1	SELENOW	PCX
CTSK	HMGN3	TLR9
GM16315	RPA2	AOX1
ORM2	ETHE1	NAT8L
CD200	NTPCR	SAMD4A
ZFP469	FAM107B	PHF11B
BOC	FOXP1	RRAGD
CLEC7A	CCND3	PRKCB
CDKN1C	SLC7A7	PLPP3
SLC1A2	CAMK1D	GADD45A
PLCB4	FCGR1	HMOX1
GPR68	IRF7	NAIP1
GALNT9	SSH2	TCP11L1
SERPINE2	NOD1	AOAH
CAV1	POLD1	GM11168
MREG	GLRX	SEMA4D
ZNF827	RNASET2A	MX1
SHC2	C2	GM13391
MAOA	EPOP	CYFIP2
GSTA4	FAM110B	MS4A7
STAC2	DYNLT1	PLK2
TMEM154	ACTB	B430306N03RIK
DACH1	TF	CD200R1L
ITGB8	UNC13A	SPDL1
GM13391	ARL4D	ACSS2
GM30329	GM36172	TRPM2
SLC6A12	CCDC34	IFIT3
DNMT3AOS	KLF10	BLVRB
GM6209	FBRSL1	GM6209
LIMS2	GM19719	HPGDS
LRFN4	ANKRD13D	TUBB2A
IL7R	GM10134	TREML4
GM35025	RNF145	CD300A
TCHH	APOE	ANPEP
WNT9A	SP110	TEF
MAP6	IFIT3B	ANK1
OLFR111	UNC93B1	MARCKS
DCBLD2	CFAP410	RYR1
SLC27A6	E130307A14RIK	RSAD2
HTR2A	CPLX2	LRRC27
CLMP	PPP1R18OS	CREB3L1
SPHK1	LANCL1	GSTM1
ADH7	MARCO	MTFR2
SLC9A3R2	PDCD1LG2	CLEC4D
MALT1	ESPL1	ABCA5
MEGF10	PTGES3L	AKR1B8
TMEM151A	TASL	TRPV4
CISH	PAK1	SRXN1
PLPP3	CELF2	RNASE2B
GPC1	VAMP5	SERPINB9
RTN4RL2	PITPNC1	FABP4
RRAGD	GAB3	GPNMB
PLXNA2	GGN	IFIT2
SRGAP1	SNHG10	GM5431
SLC7A11	CIART	GSS
PHLPP1	SLFN1	PRDX1
OLFR110	STAT1	IFIT1
PCX	TMCC3	SLC30A1
H1-3	GINS1	FABP5
ACSL1	ASF1B	RILPL2
ARFGEF3	HFE	ABCB6
SLC6A9	NME4	GDF15
TSPAN13	GM26532	CAT
ABCB1A	RASGRP2	TREM2
PTCHD1	CTLA2B	GGT5
KASH5	SESN3	ESD
ACP3	LPAR2	STRA6L
MFAP3L	ZNF467	HIDE1
FAM124A	MS4A4B	MT1
NKAIN1	TESMIN	MT2
RPS6KA2	LMNB1	MREG
MEP1A	GINS2	CEACAM16
F10	CABYR	GCLM
CHST11	HIDE1	CBR3
KLF9	CTSF	ACTA2
SBK2	TRIM30B	ABCC1
CD9	SVBP	CREG1
BHLHE41	DDX11	ALDH2
ABCG4	TMSB4X	FTL1-PS1
KIAA1522	MAJIN	IKBKE
ADRA1A	GM44751	RNF128
GPNMB	GMFG	H2-T24
TYMP	ATP9A	OAS3
TNFRSF26	NPFF	EPAS1
PRKAA2	CD52	HTATIP2
HSPA1L	CKS1B	NR1D2
FABP4	NECTIN4	CD63
TMOD1	SELENOP	FTL1
DUSP4	PRSS16	CA13
P2RX5	MFSD6L	TNS3
TACC2	FCGR4	PROCR
ST8SIA4	TNFRSF11A	EPHX1
PLXNA1	SDC3	SLC22A4
ANGPTL2	GM7694	TXNRD1
H2-M2	PRXL2B	LY9
ARHGAP6	ZEB2OS	CCDC122
PSTPIP2	GM37696	SLC37A2
MMP8	CLEC12A	FNIP2
CCK	PDXP	GABARAPL1
VCAN	TMEM86A	PTGIR
ZNF462	TMEM273	OPTN
PROKR1	PTP4A3	ZNF704
SLC43A3	CBR2	PPFIBP2
GM14461	GM45837	APH1C
PDE10A	BRCA1	AGL
SLC9A4	CENPS	MGST2
NQO1	ETV5	POR
FAM20C	FCGRT	METTL7A1
TST	AURKA	RASA3
ACOT6	TMEM171	DNAJB2
APBB2	PLEKHG4	SLC48A1
CEACAM10	RNF180	GM37168
DENND11	CMSS1	IKBKG
E230025N22RIK	CTSC	PLXNA1
PIANP	TSPAN3	SQSTM1
NPY	CASTOR2	CCL3
NABP1	GM42829	ARHGAP19
MISP3	PALB2	MOCOS
LONRF3	ITGAL	PTGR1
GSTM1	LYZ1	BASP1
RAB37	UST	HIRA
ZNF235	KIFC5B	LIPA
EGR2	LBH	XDH
STRA6L	IFI214	CHPF2
CLEC6A	ARHGAP4	MLKL
RNF144B	GSTT1	CYP27A1
WNK2	GM33699	FADS1
RASAL1	SLC39A13	CYRIA
AHR	GM11541	MYO5A
ALCAM	ITGA9	BRI3
METTL27	A530040E14RIK	PSAP
GM16576	TAGAP	HLX
IGF2BP2	CYP4F3	MAFG
TBC1D2	SH3BP1	ZRANB3
AMZ1	ARHGAP27	PTAFR
AU022793	IL15	CCRL2
ACAP1	BARD1	FBLIM1
OIT3	IL18	FTH1
MYOF	ARHGAP27OS2	AKR1C13
ATP2A3	SFXN5	MIRT1
B4GALNT2	INSL3	9430038I01RIK
LGALS3	SLC25A10	CHCHD10
SYNE1	GTSE1	RPL24
SOWAHC	CD72	VAT1
GM37933	MCM4	TUSC1
ADAMTSL5	GM15232	NINJ1
NOL3	NEURL1	IGF1
DTX4	POU2F2	ABHD3
MRGPRE	IIGP1	FAM234A
SPRYD7	MCM6	PSMB5
ANKRD55	HOXA4	RUSC2
MTURN	HEBP1	POLQ
PTPRE	SIK1	CAPN15
ACSS2	FSD2	MIF
XYLT1	KLF2	FYB1
SORT1	NECAB3	AMDHD2
NEDD4L	PIGZ	WDR91
TRPT1	TCF7L2	GLA
SGMS2	NR1H3	LST1
SRXN1	LY86	VEGFB
NCOA4	MIR99AHG	P2RX4
ARAP2	MCM3	TECPR1
ITGB7	SEZ6L2	HASPIN
DUSP9	ZFP36	OSBPL3
RGS12	SLFN4	ABCC5
TNFRSF23	9630028I04RIK	MINDY1
ZNF704	BCO2	ARRB1
MAMLD1	GM6566	ALCAM
ABCA5	INKA1	PGD
POGK	MARCKSL1	H6PD
PTGR1	NFATC2	IVD
LHFPL2	MMP9	GSTM4
4930556M19RIK	RIPOR2	CSTB
ARHGAP22	MISP	CTSB
CSF2RB	DNAAF3	CUL9
MFSD7A	LRFN1	CARD19
MICAL1	FHAD1	NEURL3
FV1	NSL1	ACP5
BCL7A	MCM2	TCEAL9
GSTA3	UNG	CENPQ
5930430L01RIK	SIGLEC1	SNX8
CDKL2	LGMN	MVK
TM4SF19	CHAF1A	MAOA
RAI14	IL23R	TLR13
CD200R4	LTB	NAMPT
9330136K24RIK	GATM	VWF
HSPA4L	GPR65	GADD45G
IL1RL2	GM15690	KIAA1522
SLAMF7	DPY19L3	PIRA12
MARCHF9	MS4A4C	SLC43A2
RAP2A	CPQ	CD82
5830432E09RIK	STMN1	RELB
CHST3	TNFSF13B	PPARD
TUSC1	C1QC	GBP4
STRBP	CELA1	PKM
SLCO4A1	SIGLEC12	H2-T23
RASSF8	CFP	GLIPR1
CAV2	KLRA2	PILRB
F730311O21RIK	PLTP	CLCN7
AOX2	CCNE2	SEC24D
CALR3	GM48796	DNAJC15
DHRS9	RIMS3	ALDOART1
LARGE1	TNNI3	FAM219A
TNFSF13	GM45552	ANXA3
PIR	CHEK1	RIMS3
LYST	LST1	NAGLU
LAYN	SIGLEC5	CIAO2B
ANKRD24	ERMAP	ATF3
MCOLN2	PTPN18	ETFRF1
FRY	CALHM6	NATD1
SLC30A4	PCDHB22	CIPC
GM14322	TXLNB	PTPN18
ANXA4	XKRX	DNAJB13
CACNA1B	CCL8	GPR141
SNX7	LIG1	GPR137B
AGAP1	TRPM2	ATOX1
IGF1	LIMD2	LRP8
CCDC88A	TIMELESS	CCDC112
FBXL2	GM26642	GAA
2010016I18RIK	FIGNL1	RAB11FIP5
KLF8	SLAMF9	RIT1
DCSTAMP	CETN4	ATP6V1C1
CAT	PYDC3	SLFN8
FAM83H	CHTF18	IL2RG
SLC6A8	CD300E	DPP7
DNAJC28	DMWD	STXBP5
SLC4A3	CDC6	SMIM29
BEST1	CDH5	ANXA4
SFMBT2	GPR84	GPR157
G6PD2	MCM7	LGMN
NDST1	GM26716	OAS1A
KYAT3	ZFP972	ABHD4
4932441J04RIK	TK1	RAB7B
FSD1L	CENPH	RAD18
GM14327	FANCI	KCNJ2
PLXNC1	TSPAN33	ALS2CL
CELSR3	C1QA	LGALS3BP
PAPSS2	FOSB	FCGR4
PIK3CB	UHRF1	SELENOW
DAPK1	NOTCH4	CCBE1
GSTM2	GM5150	CD93
PARP16	MAP2K6	SOAT1
MKI67	A030005L19RIK	SLC3A2
THTPA	CD244	GM9774
TRIM13	SEMA4C	TXN
IFI27	A630012P03RIK	NFKBIB
ABCC5	ST3GAL6	COLEC12
DDHD1	BACH2OS	TIFA
ZFP382	LFNG	ARAP1
ABCA8B	C4B	TMEM65
LRP12	SLA2	TRAFD1
C130013H08RIK	MUC2	UGT1A7
CREG1	CX3CR1	UNC93B1
PTAFR	CCND1	ABI3
TNFRSF22	GM26674	ZWINT
HIPK2	GM11707	SASS6
ARL5A	SMC1B	PLEKHM1
GM43661	GM29707	PDXK
PLEKHA4	AIF1	GSR
RETREG1	GPR55	CPEB4
JADE1	PLXNA4OS1	ZNF319
GM13012	RAD54L	LASP1
PPFIBP2	CABP4	CTSD
H1-2	KCND1	NHP2
DENND2A	PTPRM	CD52
RGL3	CD4	SERPINB6
ST3GAL1	GM28417	SMPDL3A
BAIAP2	MCM10	PSMD1
TMA16	FGL2	NLRC5
LRPAP1	BC035044	ATP5IF1
MTND4L	D430040D24RIK	TMEM256
GCLC	FCRLS	NCAPG2
UGT1A6B	PRSS50	AKT1S1
ZHX2	CCL12	ATP6V1A
OPTN	RAD51	TPRA1
SLC22A4	MXD3	SDC3
TXNRD1	LRRC4	KLHL21
BDH1	DUSP2	SGSM2
SERPINB6B	FANCD2	PLEKHM2
LILRB4B	MCM5	SLC45A4
TMEM150A	POU5F2	CTSZ
CDK18	CLSPN	TNFSF12
NUDT12	POLE	RAF1
SERAC1	TREM3	SOD1
NOSTRIN	RAD51AP1	ALAS1
TJP2	TLR12	TMEM140
DCLRE1B	DTL	MAP3K20
FBXL5	INPP4B	TBC1D16
STXBP5	PLA2G4C	PGAP1
FILIP1L	RNASE6	PIP4P2
OSBPL8	PRICKLE1	SAP30
SGMS1	ADAM3	SLC25A12
PCYT1A	BANK1	AKR1A1
SYNGR1	ESCO2	ALDOA
ARHGAP5	PKMYT1	SERPINE1
ZFP113	DNASE1L3	PRDX5
CTNNB1	A330040F15RIK	TALDO1
ZFP874A	A930003A15RIK	CD68
PADI2	ASCL2	C9ORF72
CEP170B	TMEM88	GAS2L3
GK5	DSCC1	AATK
BTG3	STK39	SRBD1
TMEM62	ORC1	ZFAND5
IQSEC1	NDC80	ATP6V0C
TAF9B	TICRR	TUBA1C
AMPD3	PECAM1	SAT1
EFR3B	C230066G23RIK	SCPEP1
ANPEP	COX4I2	RBM47
SYNE3	SELL	TFE3
IL6ST	RUNDC3A	PRR13
ZFP775	CD300LD4	UBAP1
PKN3	KIF2C	MLLT6
PLXND1	CD5L	ITGB2
MFSD12	E2F7	PHF1
ZFP677	IL2RA	SORD
SULF2	PCLAF	PCYT1A
GPR137B	GM38843	MAPK7
CD68	KNTC1	RABEP1
9130019O22RIK	STAB2	WBP2
GALNT6	CXCL13	PSMD7
MAGI2	PBK	MCOLN3
PAG1	CENPM	CCDC88A
PANX1	LRR1	GGA2
DNMT3B	CYP46A1	2310022A10RIK
VEGFB	CD55	PLEKHO1
GM20633	SLC13A3	CLN8
RFFL	VCAM1	LAMTOR4
SRP54	NEIL3	SOD2
GLIPR1	KIF14	POMP
GCLM	ITLN1	ARID3A
DOT1L	1700003M07RIK	CEP128
SDR39U1	DMPK	OSBPL8
	ASB2	TMEM51
	RAVER2	HK3
	KCNA2	HACD4
	CD209G	SCAND1
	PAQR9	PLIN3
	CD209F	UBC
		DIAPH3
		OXCT1
		TUBGCP4
		CYB5A
		UBR4
		TRIOBP
		SGPL1
		ARFGEF2
		ACSF2
		YPEL5
		CERK
		ARL8A
		TNIP1
		PSMB6
		PIRA2
		PSMD8
		SLC38A6
