## Supplementary material for "Bioenergetic reprogramming of macrophages reduces drug tolerance in *Mycobacterium tuberculosis*": Table S6

### Sheet: gene_lists_MtB_M1_M2
Table S6: gene lists for overlap analysis between M1 and M2 macrophages with DEGs between reduceed and oxidized macrophage subpopulations. Geneset for M1-M2 macrophages is taken from GEO database (accession number GSE5099).
M1	M2	Reduced	Oxidised
ACAA1	ADAMTS1	DOK7	SUV39H1
ADAMTS6	ADGRB2	IFNB1	TUBA1B
ADD3	AEBP1	FAM181B	EMILIN2
ANK3	AKR1C3	EFCAB6	SYCE2
ANXA6	ALDH2	GM4131	MARCKS
AP3M2	ANKRD20A11P	EFCC1	OGFRL1
APOL3	ANKRD36BP2	INHBA	ADRB2
APRT	ANOS1	DIO2	STAC3
AREL1	ANP32A	PTPN14	PLOD1
ARHGAP45	ATP6AP1L	GM40932	CSAD
ARID5A	BATF3	GM50221	SLC12A5
ATP10A	BCL11B	ATP13A4	TMEM51
ATP8B2	BMS1P20	SOCS2	TCTN1
AUTS2	CALHM5	MCOLN3	GM4951
BAG3	CAPSL	2310069B03RIK	ITM2C
BIN1	CBX5	B3GALT2	MAF
BMS1	CCDC144A	ATP6V0D2	LYZ2
BTG1	CCDC83	TMEM178A	VASP
BTN3A3	CCNJ	ADAMTS7	SUSD1
C11ORF21	CD1D	ORM1	RNFT2
C17ORF49	CD300A	CALCR	PNP
CAPN2	CD79B	CCBE1	SNX2
CBLB	CDC25A	LY75	GPR18
CCR7	CDK6	GM10419	NLRP1B
CD200R1	CDSN	ARTN	SDC4
CD27	CENPV	CIITA	PPBP
CD48	CEP97	GM42517	NCF1
CD55	CFAP74	HUNK	GM20604
CEPT1	CHD9	SNTB1	ABCC3
CERS2	CHRNA3	SLC39A2	TMEM131L
CFP	CHRNA4	GM13571	PLAAT3
CIB1	CHSY1	SERPINB9B	ITGA10
CNIH4	CMC2	PROM1	GARNL3
CNOT11	COL6A3	CYP1B1	CNP
COL1A2	COL7A1	VWF	JAK3
COTL1	CORIN	SETBP1	SELENOW
COX7C	CRNDE	CTSK	HMGN3
CTSL	CTTN	GM16315	RPA2
CTSZ	CUBN	ORM2	ETHE1
DEF8	CYP2F1	CD200	NTPCR
DOCK9	DBN1	ZFP469	FAM107B
DPH5	DDX3Y	BOC	FOXP1
E4F1	DDX5	CLEC7A	CCND3
EEF1G	DEPDC7	CDKN1C	SLC7A7
EEF2	DLAT	SLC1A2	CAMK1D
EIF3F	DNAI3	PLCB4	FCGR1
EIF3K	DNAJC9	GPR68	IRF7
EIF4E2	DST	GALNT9	SSH2
ELMO1	ECT2	SERPINE2	NOD1
EPB41	EIF1AY	CAV1	POLD1
EPSTI1	ELAVL4	MREG	GLRX
ERAP2	ENSG00000228919	ZNF827	RNASET2A
ERMAP	ENSG00000257711	SHC2	C2
ESYT1	EPB41L2	MAOA	EPOP
FBLN7	EPM2AIP1	GSTA4	FAM110B
FBXO34	ETV5	STAC2	DYNLT1
FLNA	EVC2	TMEM154	ACTB
FOXO1	FAM118A	DACH1	TF
FOXP1	FBLL1	ITGB8	UNC13A
FUCA1	FCGR2C	GM13391	ARL4D
FXN	FZD1	GM30329	GM36172
FYB1	GALNT2	SLC6A12	CCDC34
GBP4	GALNT7	DNMT3AOS	KLF10
GGT1	GARIN3	GM6209	FBRSL1
GIMAP2	GAS7	LIMS2	GM19719
GIMAP8	GGA1	LRFN4	ANKRD13D
GMPPA	GJC1	IL7R	GM10134
GNL3	GLI4	GM35025	RNF145
GPA33	GLIPR1L1	TCHH	APOE
GPR155	GNA15	WNT9A	SP110
GYPC	GNAQ	MAP6	IFIT3B
HCFC2	GOT1L1	OLFR111	UNC93B1
HCP5	GPR4	DCBLD2	CFAP410
HEBP1	GPRIN1	SLC27A6	E130307A14RIK
HLA-B	GUSBP14	HTR2A	CPLX2
HLA-G	GXYLT2	CLMP	PPP1R18OS
HLA-J	H2BW2	SPHK1	LANCL1
IFIH1	H3-3B	ADH7	MARCO
IKZF4	HHIP	SLC9A3R2	PDCD1LG2
IL12RB1	HMGB3	MALT1	ESPL1
IL27RA	HNRNPA2B1	MEGF10	PTGES3L
IL4R	HNRNPK	TMEM151A	TASL
IMPACT	HOXA10	CISH	PAK1
INPP4B	HOXA7	PLPP3	CELF2
KDM7A	HOXA9	GPC1	VAMP5
KIAA0513	HPSE2	RTN4RL2	PITPNC1
KISS1R	HTR2A	RRAGD	GAB3
LAMP3	IFT81	PLXNA2	GGN
LDLRAP1	IL4	SRGAP1	SNHG10
LFNG	INHBC	SLC7A11	CIART
LIPA	INPP5B	PHLPP1	SLFN1
LITAF	ITIH3	OLFR110	STAT1
LPIN1	ITPRID2	PCX	TMCC3
LPIN2	KDM5D	H1-3	GINS1
LRIG1	KIAA1217	ACSL1	ASF1B
LRRC8C	KIF20B	ARFGEF3	HFE
LRRC8D	KIF23	SLC6A9	NME4
LRRN3	KIR2DL4	TSPAN13	GM26532
LTA	KMT2A	ABCB1A	RASGRP2
MAF	KRTAP5-2	PTCHD1	CTLA2B
MFNG	LAPTM4A	KASH5	SESN3
MGAT1	LDC1P	ACP3	LPAR2
MLLT3	LDLRAD3	MFAP3L	ZNF467
MPP7	LILRA5	FAM124A	MS4A4B
MPZL3	LINC00205	NKAIN1	TESMIN
NELL2	LINC00992	RPS6KA2	LMNB1
NFKBIA	LINC01558	MEP1A	GINS2
NKIRAS1	LINC01686	F10	CABYR
NMRK1	LMO2	CHST11	HIDE1
NOG	LRRN1	KLF9	CTSF
NOP53	LRRN4	SBK2	TRIM30B
NPAS2	LYST	CD9	SVBP
P4HA1	MARCKSL1	BHLHE41	DDX11
PABPC1	MBD6	ABCG4	TMSB4X
PAG1	MDM4	KIAA1522	MAJIN
PANK4	MELTF	ADRA1A	GM44751
PARP11	MSI2	GPNMB	GMFG
PDE4B	NEIL3	TYMP	ATP9A
PFDN5	NEK2	TNFRSF26	NPFF
PGAP1	OPRPN	PRKAA2	CD52
PLAC8	OR2F1	HSPA1L	CKS1B
PLEKHA2	OSBPL5	FABP4	NECTIN4
PLEKHO1	PALLD	TMOD1	SELENOP
PNP	PCGF5	DUSP4	PRSS16
POLR3E	PCMT1	P2RX5	MFSD6L
PRORP	PDE10A	TACC2	FCGR4
PSME2	PDZD9	ST8SIA4	TNFRSF11A
PUS1	PELI2	PLXNA1	SDC3
PYHIN1	PHACTR1	ANGPTL2	GM7694
RASA3	PHLPP1	H2-M2	PRXL2B
RASSF2	PKN2	ARHGAP6	ZEB2OS
RGS1	PLCH1	PSTPIP2	GM37696
RGS16	POMP	MMP8	CLEC12A
RGS19	POU3F4	CCK	PDXP
RIMS4	PPEF1	VCAN	TMEM86A
RLN1	PPM1D	ZNF462	TMEM273
RNF213	PRKY	PROKR1	PTP4A3
RPL12	PTGDR2	SLC43A3	CBR2
RPL13	PTGS1	GM14461	GM45837
RPL13A	QSER1	PDE10A	BRCA1
RPL17	R3HDM2	SLC9A4	CENPS
RPL29	RAPGEFL1	NQO1	ETV5
RPL30	RGMA	FAM20C	FCGRT
RPL31	RNFT2	TST	AURKA
RPL32	RPS4Y1	ACOT6	TMEM171
RPL6	RTN4	APBB2	PLEKHG4
RPL7A	RUBCNL	CEACAM10	RNF180
RPL9	RUFY2	DENND11	CMSS1
RPLP1	SEC14L4	E230025N22RIK	CTSC
RPLP2	SEM1	PIANP	TSPAN3
RPS10	SERTAD4-AS1	NPY	CASTOR2
RPS15A	SH2D1A	NABP1	GM42829
RPS18	SIGLEC9	MISP3	PALB2
RPS19	SLC22A18AS	LONRF3	ITGAL
RPS6KA3	SLC22A7	GSTM1	LYZ1
RSAD2	SLC44A5	RAB37	UST
S100A6	SLC7A11	ZNF235	KIFC5B
S100B	SLC7A3	EGR2	LBH
S1PR1	SMPD3	STRA6L	IFI214
SAMHD1	SORT1	CLEC6A	ARHGAP4
SEMA3A	SOX4	RNF144B	GSTT1
SEMA4C	SP4	WNK2	GM33699
SFMBT2	SPCS2	RASAL1	SLC39A13
SLA2	SPRED2	AHR	GM11541
SMIM20	STS	ALCAM	ITGA9
SMURF2	SYCE1	METTL27	A530040E14RIK
SNHG8	TCF7	GM16576	TAGAP
SPATA13	TFF3	IGF2BP2	CYP4F3
SPIN3	TFPI	TBC1D2	SH3BP1
SPON1	TIMM23B	AMZ1	ARHGAP27
SQOR	TNFRSF21	AU022793	IL15
STIM2	TRDMT1	ACAP1	BARD1
SUSD3	TSPAN11	OIT3	IL18
TES	TSPYL4	MYOF	ARHGAP27OS2
TLK1	TTTY10	ATP2A3	SFXN5
TMEM128	TXLNGY	B4GALNT2	INSL3
TOMM5	UBASH3B	LGALS3	SLC25A10
TPP2	UBE2J1	SYNE1	GTSE1
TRIM69	USP9Y	SOWAHC	CD72
TRMT10C	WFDC3	GM37933	MCM4
TSIX	XCL1	ADAMTSL5	GM15232
TSPAN14	YWHAQ	NOL3	NEURL1
TUBA4A	ZBTB12	DTX4	POU2F2
TXK	ZBTB44	MRGPRE	IIGP1
UBALD2	ZNF169	SPRYD7	MCM6
UPP1	ZNF257	ANKRD55	HOXA4
XIST	ZNF736	MTURN	HEBP1
YTHDC2	ZNRD2-DT	PTPRE	SIK1
ZFAND6	ZSCAN16-AS1	ACSS2	FSD2
ZNF16		XYLT1	KLF2
ZNF229		SORT1	NECAB3
ZNF302		NEDD4L	PIGZ
ZNF883		TRPT1	TCF7L2
ZNFX1		SGMS2	NR1H3
		SRXN1	LY86
		NCOA4	MIR99AHG
		ARAP2	MCM3
		ITGB7	SEZ6L2
		DUSP9	ZFP36
		RGS12	SLFN4
		TNFRSF23	9630028I04RIK
		ZNF704	BCO2
		MAMLD1	GM6566
		ABCA5	INKA1
		POGK	MARCKSL1
		PTGR1	NFATC2
		LHFPL2	MMP9
		4930556M19RIK	RIPOR2
		ARHGAP22	MISP
		CSF2RB	DNAAF3
		MFSD7A	LRFN1
		MICAL1	FHAD1
		FV1	NSL1
		BCL7A	MCM2
		GSTA3	UNG
		5930430L01RIK	SIGLEC1
		CDKL2	LGMN
		TM4SF19	CHAF1A
		RAI14	IL23R
		CD200R4	LTB
		9330136K24RIK	GATM
		HSPA4L	GPR65
		IL1RL2	GM15690
		SLAMF7	DPY19L3
		MARCHF9	MS4A4C
		RAP2A	CPQ
		5830432E09RIK	STMN1
		CHST3	TNFSF13B
		TUSC1	C1QC
		STRBP	CELA1
		SLCO4A1	SIGLEC12
		RASSF8	CFP
		CAV2	KLRA2
		F730311O21RIK	PLTP
		AOX2	CCNE2
		CALR3	GM48796
		DHRS9	RIMS3
		LARGE1	TNNI3
		TNFSF13	GM45552
		PIR	CHEK1
		LYST	LST1
		LAYN	SIGLEC5
		ANKRD24	ERMAP
		MCOLN2	PTPN18
		FRY	CALHM6
		SLC30A4	PCDHB22
		GM14322	TXLNB
		ANXA4	XKRX
		CACNA1B	CCL8
		SNX7	LIG1
		AGAP1	TRPM2
		IGF1	LIMD2
		CCDC88A	TIMELESS
		FBXL2	GM26642
		2010016I18RIK	FIGNL1
		KLF8	SLAMF9
		DCSTAMP	CETN4
		CAT	PYDC3
		FAM83H	CHTF18
		SLC6A8	CD300E
		DNAJC28	DMWD
		SLC4A3	CDC6
		BEST1	CDH5
		SFMBT2	GPR84
		G6PD2	MCM7
		NDST1	GM26716
		KYAT3	ZFP972
		4932441J04RIK	TK1
		FSD1L	CENPH
		GM14327	FANCI
		PLXNC1	TSPAN33
		CELSR3	C1QA
		PAPSS2	FOSB
		PIK3CB	UHRF1
		DAPK1	NOTCH4
		GSTM2	GM5150
		PARP16	MAP2K6
		MKI67	A030005L19RIK
		THTPA	CD244
		TRIM13	SEMA4C
		IFI27	A630012P03RIK
		ABCC5	ST3GAL6
		DDHD1	BACH2OS
		ZFP382	LFNG
		ABCA8B	C4B
		LRP12	SLA2
		C130013H08RIK	MUC2
		CREG1	CX3CR1
		PTAFR	CCND1
		TNFRSF22	GM26674
		HIPK2	GM11707
		ARL5A	SMC1B
		GM43661	GM29707
		PLEKHA4	AIF1
		RETREG1	GPR55
		JADE1	PLXNA4OS1
		GM13012	RAD54L
		PPFIBP2	CABP4
		H1-2	KCND1
		DENND2A	PTPRM
		RGL3	CD4
		ST3GAL1	GM28417
		BAIAP2	MCM10
		TMA16	FGL2
		LRPAP1	BC035044
		MTND4L	D430040D24RIK
		GCLC	FCRLS
		UGT1A6B	PRSS50
		ZHX2	CCL12
		OPTN	RAD51
		SLC22A4	MXD3
		TXNRD1	LRRC4
		BDH1	DUSP2
		SERPINB6B	FANCD2
		LILRB4B	MCM5
		TMEM150A	POU5F2
		CDK18	CLSPN
		NUDT12	POLE
		SERAC1	TREM3
		NOSTRIN	RAD51AP1
		TJP2	TLR12
		DCLRE1B	DTL
		FBXL5	INPP4B
		STXBP5	PLA2G4C
		FILIP1L	RNASE6
		OSBPL8	PRICKLE1
		SGMS1	ADAM3
		PCYT1A	BANK1
		SYNGR1	ESCO2
		ARHGAP5	PKMYT1
		ZFP113	DNASE1L3
		CTNNB1	A330040F15RIK
		ZFP874A	A930003A15RIK
		PADI2	ASCL2
		CEP170B	TMEM88
		GK5	DSCC1
		BTG3	STK39
		TMEM62	ORC1
		IQSEC1	NDC80
		TAF9B	TICRR
		AMPD3	PECAM1
		EFR3B	C230066G23RIK
		ANPEP	COX4I2
		SYNE3	SELL
		IL6ST	RUNDC3A
		ZFP775	CD300LD4
		PKN3	KIF2C
		PLXND1	CD5L
		MFSD12	E2F7
		ZFP677	IL2RA
		SULF2	PCLAF
		GPR137B	GM38843
		CD68	KNTC1
		9130019O22RIK	STAB2
		GALNT6	CXCL13
		MAGI2	PBK
		PAG1	CENPM
		PANX1	LRR1
		DNMT3B	CYP46A1
		VEGFB	CD55
		GM20633	SLC13A3
		RFFL	VCAM1
		SRP54	NEIL3
		GLIPR1	KIF14
		GCLM	ITLN1
		DOT1L	1700003M07RIK
		SDR39U1	DMPK
			ASB2
			RAVER2
			KCNA2
			CD209G
			PAQR9
			CD209F
