## Supplementary material for "Bioenergetic reprogramming of macrophages reduces drug tolerance in *Mycobacterium tuberculosis*": Table S7

### Sheet: Sheet1
Table S7: Differentially expressed genes between untreated (0.2% DMSO, solvent) versus 20 uM meclizine-treated GFP+ BMDMs.
Genes highlighted in blue- upregulated in untreated; red- upregulated in meclizine-treated
Gene	logFC	logCPM	F	PValue	FDR
Krt15	10.6948	0.320659	175.398	0.000125347	0.0457055
H19	10.143	-0.218359	386.619	2.12435525406743e-05	0.0384598
Krt5	9.49143	-0.852983	151.232	0.000167646	0.0493039
Krt19	9.11032	-1.21728	241.569	5.80867106359474e-05	0.03924
Krt8	8.87691	-1.43148	108.77	0.000333064	0.065811
Esrp1	7.26178	-2.88666	95.4763	0.000412713	0.0721684
Col17a1	6.92714	-3.16544	65.9802	0.000886729	0.0967508
Epcam	6.78793	-3.27603	71.3576	0.000754792	0.0896895
Cdh1	5.45513	-1.68575	39.0292	0.000657688	0.0866918
Igf2	5.22456	-1.89212	36.589	0.000785015	0.0915644
Inafm1	5.11265	-0.402097	72.8672	0.000111632	0.0429746
Mir1892	4.6175	-1.58626	75.1681	9.89778011297616e-05	0.0406927
Fos	3.77639	6.74846	131.909	1.91916990546653e-05	0.0384598
H2-Q4	3.49859	3.3774	42.9912	0.000503279	0.0777111
TrnT	2.4137	-0.508119	50.6994	0.000305426	0.0634856
TrnK	2.25555	-1.00973	72.3725	0.000108106	0.0427495
ND3	2.17546	5.13387	45.8317	0.000420936	0.0721684
TrnL1	2.0051	3.01623	81.8313	7.70758711468961e-05	0.0406927
Klf2	1.9998	1.59411	33.1323	0.00101983	0.0999525
Mgarp	1.9918	1.20991	68.5332	0.000126858	0.0457055
ATP8	1.97852	9.95845	96.2629	4.92069807997414e-05	0.0384598
Ppbp	1.97805	1.89881	110.344	3.0773022117355e-05	0.0384598
CYTB	1.93886	10.0239	222.036	3.63634775561789e-06	0.0294781
ND2	1.85857	9.12202	88.4801	6.31493686635837e-05	0.0400086
COX3	1.85458	9.46942	112.681	3.03505803212145e-05	0.0384598
ND1	1.84493	9.85508	116.068	2.77723234239959e-05	0.0384598
Adora3	1.84218	1.38172	48.9816	0.000336909	0.065811
Itga1	1.76557	1.97216	55.9219	0.000229737	0.0547754
TrnE	1.75516	4.25107	117.138	2.61275551817437e-05	0.0384598
Pde3b	1.73757	2.52335	62.9626	0.000163695	0.0493039
Rsrp1	1.73226	3.29761	44.737	0.000449245	0.0733346
ATP6	1.72688	9.27792	90.9332	5.7496162661869e-05	0.03924
Rcor2	1.71761	1.61795	38.0701	0.000690041	0.0874034
ND4L	1.68614	9.65583	240.118	2.85492116740636e-06	0.0294781
Haus3	1.6589	2.41738	41.2396	0.000556214	0.082058
Ier3	1.65847	7.3129	46.9791	0.000392721	0.0721684
ND5	1.63084	10.5121	93.9271	5.21874296214279e-05	0.0384598
Egln3	1.62198	4.70961	47.6325	0.000377765	0.0720553
Gpr35	1.61641	3.90871	81.0823	7.89279175977581e-05	0.0406927
TrnA	1.58451	1.65345	34.5021	0.000900357	0.0967508
Zfp36	1.57983	8.3669	44.345	0.00046161	0.0733346
Ermap	1.5164	-0.85089	34.0958	0.000919223	0.0967508
COX2	1.48612	10.4143	66.4793	0.000144127	0.0476885
TrnN	1.33377	2.14032	34.3022	0.000906263	0.0967508
Txnip	1.32784	7.76418	100.671	4.09546132714502e-05	0.0384598
Map2k6	1.28133	1.89625	33.5005	0.000964388	0.0974297
Ankrd37	1.2662	2.74082	74.2155	0.000100395	0.0406927
Mxi1	1.15461	5.51834	77.7938	8.73740677410498e-05	0.0406927
Mefv	1.12751	6.30127	60.9382	0.000182461	0.0493039
Bnip3	1.12691	6.78711	37.1676	0.000752068	0.0896895
Ctla2b	1.10819	3.75427	81.2448	7.68434858193314e-05	0.0406927
Sipa1l1	1.07956	5.36321	96.0312	4.67048044369525e-05	0.0384598
Spata2l	1.06612	2.59007	37.0137	0.000733913	0.0896895
Chsy1	1.06419	4.7821	92.9551	5.14789051578524e-05	0.0384598
Vcan	1.0322	3.79544	37.3893	0.000717717	0.0895104
Dapp1	1.0241	4.05998	40.2085	0.000587105	0.082058
Vgll4	1.02373	3.66179	38.9475	0.000638602	0.0860996
Csnk2a3	1.02113	3.42833	61.0145	0.000178019	0.0493039
Gys1	1.00411	6.55239	96.2961	4.63213110024264e-05	0.0384598
Clec4a2	0.983757	7.24532	40.6321	0.000582914	0.082058
Sdc4	0.982894	7.21247	56.0495	0.000229392	0.0547754
Nab2	0.964491	5.6246	44.2601	0.000450682	0.0733346
Rara	0.960571	4.26755	58.7405	0.00019873	0.051143
Tmem59	0.954447	7.02898	75.4764	9.55324097427205e-05	0.0406927
Abca1	0.953538	9.39629	34.5383	0.000911251	0.0967508
Pdk1	0.937606	5.86138	74.5228	9.91803992327429e-05	0.0406927
Tlr8	0.933815	6.29185	34.9677	0.000880759	0.0967508
Pygl	0.925365	7.04641	60.5679	0.000181853	0.0493039
Mthfd1l	0.913246	5.06006	40.9444	0.000556692	0.082058
Junb	0.901126	8.64542	34.1737	0.000932201	0.0967508
Ctsc	0.854261	9.77772	61.3959	0.000174827	0.0493039
Serinc5	0.843575	3.43927	40.6372	0.000566488	0.082058
Siglece	0.842359	6.10842	35.4562	0.000834987	0.0966975
Ssh2	0.842353	4.46155	44.3474	0.000443477	0.0733346
Fgr	0.800004	5.83029	66.7635	0.000136949	0.0471883
Rest	0.758184	5.62107	52.6666	0.000272112	0.0600258
Hif1a	0.746886	8.70033	35.0164	0.00085475	0.0967508
Pcyox1	0.733839	7.40174	44.7963	0.000431069	0.0728013
N4bp1	0.694752	7.55705	34.0139	0.000925263	0.0967508
Rgmb	0.661417	4.18779	38.2358	0.000670932	0.0870713
Zfp36l2	0.651383	7.07697	45.1024	0.000422871	0.0721684
Pgm1	0.641908	6.75652	39.2573	0.00062364	0.0853445
Mgat4b	-0.568108	6.77752	38.0093	0.000682049	0.0870713
Cars	-0.607327	5.87736	40.3771	0.000576719	0.082058
Gla	-0.624863	8.03334	35.0259	0.000854059	0.0967508
Nat9	-0.6406	5.15837	33.5471	0.000960754	0.0974297
St3gal5	-0.649745	6.94613	43.5769	0.00046589	0.0733346
Ttyh2	-0.683439	6.26961	43.0692	0.000481478	0.0750596
Eprs	-0.690654	7.73825	33.3037	0.000979963	0.0974297
Sh2d3c	-0.722131	4.59048	39.1947	0.000626411	0.0853445
Aars	-0.722611	8.06343	57.2312	0.000214256	0.0534421
Dennd2a	-0.730604	4.44507	36.5844	0.000757877	0.0896895
Flvcr1	-0.739515	5.6657	38.0779	0.000678654	0.0870713
Arsb	-0.753904	4.90885	48.9809	0.00033474	0.065811
Akip1	-0.756167	4.92167	34.0923	0.00091948	0.0967508
Gaa	-0.758508	7.70612	59.9244	0.000187573	0.0496178
Nek6	-0.76519	5.83506	43.7152	0.000461758	0.0733346
Yars	-0.786072	5.64091	34.85	0.000867894	0.0967508
Hspa9	-0.791828	8.89765	56.2483	0.000225233	0.0547754
Lrp12	-0.854345	7.55648	37.8696	0.000698584	0.0877995
Naglu	-0.868395	7.54598	59.687	0.000189743	0.0496178
Rgs12	-0.891811	2.7287	34.4908	0.000890775	0.0967508
Cd200r4	-0.911821	5.45716	38.8554	0.000648012	0.0861165
Lgals3	-0.956592	11.1836	33.0461	0.00102338	0.0999525
Slc43a3	-0.982121	3.76795	52.5004	0.000274587	0.0600258
Phlpp1	-0.994678	5.43261	44.1422	0.000455405	0.0733346
Lrrc75a	-0.996356	4.90088	39.0657	0.000642574	0.0860996
Rasa4	-1.01197	8.55319	61.6602	0.000173211	0.0493039
Gm14322	-1.04321	2.92213	38.0358	0.000680735	0.0870713
Syngr1	-1.06345	6.1148	95.1025	4.80823624360186e-05	0.0384598
Rap2a	-1.12256	7.62369	47.7235	0.000372243	0.0718474
Gpnmb	-1.15749	12.8804	52.6517	0.000277674	0.0600258
Pparg	-1.18492	2.92626	39.283	0.000622554	0.0853445
Slc7a5	-1.1918	4.33542	71.0816	0.000113977	0.0429746
Chchd10	-1.20426	4.27596	45.8501	0.000413588	0.0721684
Snhg1	-1.23375	2.84642	45.1176	0.000422468	0.0721684
Sqstm1	-1.23421	10.7973	40.9097	0.000577229	0.082058
Il7r	-1.23881	7.83969	41.4956	0.000555288	0.082058
Stx1a	-1.25614	1.15752	36.8964	0.000740358	0.0896895
Plxna2	-1.26579	3.72729	84.1864	6.91495894098602e-05	0.0406927
Plcb4	-1.30771	2.45563	34.184	0.000918771	0.0967508
Cant1	-1.3391	5.53212	55.4421	0.000243187	0.057142
Slc7a1	-1.34138	5.29961	109.63	3.13814649547003e-05	0.0384598
Mcoln3	-1.34404	2.595	76.2028	9.28710467728567e-05	0.0406927
Kitl	-1.35012	2.52624	33.8562	0.000947853	0.0972629
Mettl27	-1.36213	2.11464	64.745	0.000149791	0.0485711
Zfp462	-1.37981	4.28898	86.4326	6.41598793946754e-05	0.0400086
2310069B03Rik	-1.40534	-0.419037	36.3807	0.00076961	0.090418
Oit3	-1.47215	3.55758	123.42	2.19402101517976e-05	0.0384598
Maoa	-1.4743	6.35311	41.2951	0.000562793	0.082058
Optn	-1.48383	5.22751	122.187	2.26172478702009e-05	0.0384598
Ly75	-1.49964	5.8735	33.6485	0.000985535	0.0974297
Slfn10-ps	-1.54397	0.344985	36.7286	0.000749715	0.0896895
Chac1	-1.55237	0.922588	36.6122	0.000756292	0.0896895
Cst7	-1.55827	3.20426	40.8116	0.000576504	0.082058
Tmod1	-1.58959	1.11209	61.0985	0.000177309	0.0493039
Serpinb1c	-1.59329	-0.248675	45.2145	0.00041992	0.0721684
Asns	-1.59902	5.60269	76.2802	9.65015184242062e-05	0.0406927
Gbp8	-1.60522	3.94552	78.8821	8.5888431987153e-05	0.0406927
Gm39150	-1.6991	-0.770382	33.3914	0.000972987	0.0974297
Trib3	-1.77395	4.64907	134.198	1.71988693751773e-05	0.0384598
Arap2	-1.78296	3.11526	63.8127	0.000160503	0.0493039
LOC118567469	-1.78997	2.7171	99.2639	4.22960095827212e-05	0.0384598
Aqp9	-1.81193	2.10659	63.2994	0.000160392	0.0493039
Mmp2	-1.81733	3.26599	45.9941	0.000416783	0.0721684
Kcng3	-1.83958	0.0785961	50.2854	0.000310592	0.0637421
Flt4	-1.84647	0.561345	45.3227	0.000417096	0.0721684
Hid1	-1.9969	0.426051	33.6032	0.000975741	0.0974297
Slc27a6	-2.01048	2.67402	51.839	0.000294536	0.0623307
Gm14461	-2.02801	1.65075	74.3571	9.98328888762099e-05	0.0406927
Abcb1a	-2.04449	3.09739	35.4632	0.000854792	0.0967508
Flywch2	-2.05432	-0.922225	52.3535	0.000276799	0.0600258
Orm3	-2.14834	0.262233	49.5674	0.000325712	0.065811
Tmem151a	-2.28535	0.976675	35.2864	0.000859752	0.0967508
Gm31097	-2.33211	-1.19064	51.1386	0.000296025	0.0623307
Pla2g2e	-2.40956	0.0874953	66.3099	0.000139705	0.0471883
Phgdh	-2.5145	3.69673	58.9165	0.000206451	0.0522999
Adra2c	-2.60621	-0.356178	53.7345	0.000260153	0.0594066
Kash5	-2.74242	1.02195	78.3306	8.72672552616802e-05	0.0406927
Gm7901	-2.81116	0.143389	45.8484	0.000416681	0.0721684
Mthfr	-2.85191	3.58101	34.2844	0.000936894	0.0967508
Cxcr1	-3.08686	-0.601306	125.17	2.10237208920593e-05	0.0384598
Gm9347	-3.0938	-0.100587	67.7632	0.000134575	0.0471883
C430002N11Rik	-3.09515	0.794711	41.5894	0.000551822	0.082058
Efcc1	-3.28933	2.22035	55.1801	0.000249015	0.0576755
Mgll	-3.92571	3.53178	97.4702	4.74205871956713e-05	0.0384598
